# The OSUMMER lines: a series of ultraviolet-accelerated NRAS-mutant mouse melanoma cell lines syngeneic to C57BL/6

**DOI:** 10.1101/2022.12.09.519766

**Authors:** Brandon M. Murphy, Daelin M. Jensen, Tiffany E. Arnold, Renan Aguilar-Valenzuela, Jase Hughes, Valentina Posada, Kimberly T. Nguyen, Vi T. Chu, Kenneth Y. Tsai, Craig J. Burd, Christin E. Burd

## Abstract

An increasing number of cancer subtypes are treated with front-line immunotherapy. However, approaches to overcome primary and acquired resistance remain limited. Pre-clinical mouse models are often used to investigate resistance mechanisms, novel drug combinations, and delivery methods; yet most of these models lack the genetic diversity and mutational patterns observed in human tumors. Here we describe a series of thirteen C57BL/6J melanoma cell lines to address this gap in the field. The Ohio State University-Moffitt Melanoma Exposed to Radiation (OSUMMER) cell lines are derived from mice expressing endogenous, melanocyte-specific, and clinically relevant *Nras* driver mutations (Q61R, Q61K, or Q61L). Exposure of these animals to a single, non-burning dose of ultraviolet B accelerates the onset of spontaneous melanomas with mutational patterns akin to human disease. Furthermore, in vivo irradiation selects against potent tumor antigens, which could prevent the outgrowth of syngeneic cell transfers. Each OSUMMER cell line possesses distinct in vitro growth properties, trametinib sensitivity, mutational signatures, and predicted antigenicity. Analysis of OSUMMER allografts shows a correlation between strong, predicted antigenicity and poor tumor outgrowth. These data suggest that the OSUMMER lines will be a valuable tool for modeling the heterogeneous responses of human melanomas to targeted and immune-based therapies.

**SIGNIFICANCE:** *NRAS*-activating mutations are the second most common genetic driver event in cutaneous melanoma, occurring in 15% to 25% of cases. With few therapeutic options beyond immunotherapy, patients with NRAS-mutant melanoma have a poorer prognosis. Pre-clinical mouse models that mimic the high mutational burden of human NRAS-mutant melanomas are lacking in the field. Here, we describe a series of NRAS-mutant melanoma cell lines, derived from ultraviolet (UV)-induced, spontaneous tumors. These lines permit the study of targeted, NRAS mutant-specific, immune, and combination therapies in C57BL/6J mice. With the release of this resource, we hope to catalyze new therapeutic approaches for NRAS-mutant melanoma.
