## Supplemental Table 1 for "The OSUMMER lines: a series of ultraviolet-accelerated NRAS-mutant mouse melanoma cell lines syngeneic to C57BL/6"

### Sheet: Supplemental Table S1
GENEID	Gene Name	baseMean	log2FoldChange Sensitive/Resistant	Fold Change Sensitive/Resistant	lfcSE	stat	pvalue	padj	Response to cytokine (FDR = 1.6E-2)	Neuronal Development (FDR = 3.8E-2)	Supplemental Table S1: Differentially expressed genes in trametinib sensitive and resistant (IC50 > 1.9 nM) OSUMMER cell lines .
ENSMUSG00000027239	Mdk	240.78	5.14694	35.431	1.49657	3.43916	0.000583512	0.0360046	+	+
ENSMUSG00000034837	Gnat1	10.2863	6.6668	101.603	1.72668	3.86105	0.000112901	0.0147783		+
ENSMUSG00000002688	Prkd1	2001.49	1.02402	2.03358	0.268514	3.81366	0.000136922	0.0165599		+
ENSMUSG00000029245	Epha5	141.25	23.7024	1.36496e+07	3.4345	6.90124	5.15491e-12	2.47822e-08		+
ENSMUSG00000026904	Slc4a10	12.7652	6.98069	126.298	1.94634	3.58658	0.000335046	0.0277713		+
ENSMUSG00000022883	Robo1	66.9919	6.30783	79.2222	1.45002	4.35017	1.36033e-05	0.00344198		+
ENSMUSG00000031789	Cngb1	7.68955	6.2456	75.8772	1.32962	4.69727	2.63656e-06	0.00126753		+
ENSMUSG00000022619	Mapk8ip2	5.53189	5.76878	54.5224	1.43456	4.02129	5.78811e-05	0.00976362		+
ENSMUSG00000029859	Epha1	198.324	4.08043	16.9173	1.12762	3.6186	0.000296195	0.025773		+
ENSMUSG00000037664	Cdkn1c	31.6412	3.74825	13.4381	0.985817	3.80218	0.000143429	0.016716		+
ENSMUSG00000004892	Bcan	25.2178	2.78383	6.88678	0.759716	3.6643	0.000248012	0.023688		+
ENSMUSG00000026433	Rab29	456.626	1.37561	2.59478	0.394052	3.49094	0.000481316	0.0333313		+
ENSMUSG00000036564	Ndrg4	2308.54	1.12048	2.1742	0.314862	3.55864	0.000372774	0.0297446		+
ENSMUSG00000035863	Palm	5498.08	0.787362	1.72592	0.16853	4.67195	2.98354e-06	0.00133427		+
ENSMUSG00000016256	Ctsz	11711.5	0.649808	1.56896	0.157254	4.13223	3.59266e-05	0.00697847		+
ENSMUSG00000038453	Srcin1	60.3183	6.3563	81.9287	1.7523	3.62741	0.000286281	0.0253911		+
ENSMUSG00000020431	Adcy1	1391.57	4.14945	17.7463	1.2307	3.3716	0.000747325	0.0419835		+
ENSMUSG00000025232	Hexa	12984.3	1.13672	2.19881	0.290848	3.90831	9.2945e-05	0.0131421		+
ENSMUSG00000026276	Septin2	184.191	0.941746	1.92085	0.281684	3.34327	0.000827968	0.0448502		+
ENSMUSG00000058665	En1	202.115	5.7625	54.2859	1.62044	3.55614	0.000376345	0.0298744		+
ENSMUSG00000078302	Foxd1	10.3082	6.67677	102.308	1.63577	4.08172	4.47037e-05	0.00781502		+
ENSMUSG00000070564	Ntn5	4.05871	5.33015	40.2286	1.51372	3.52123	0.000429556	0.0320167		+
ENSMUSG00000040254	Sema3d	459.255	2.20873	4.62269	0.603117	3.6622	0.00025006	0.023688		+
ENSMUSG00000044042	Fmn1	1244.88	1.96773	3.91152	0.589903	3.33569	0.000850887	0.0455782		+
ENSMUSG00000042082	Arsb	5438.67	1.23585	2.35521	0.302703	4.08272	4.45116e-05	0.00781502		+
ENSMUSG00000061751	Kalrn	1807.94	1.11941	2.17259	0.33933	3.2989	0.000970652	0.0487611		+
ENSMUSG00000050199	Lgr4	1263.38	1.08494	2.12128	0.326331	3.32464	0.000885322	0.0462629		+
ENSMUSG00000058056	Palld	11219.2	0.804077	1.74603	0.20965	3.83533	0.000125398	0.0159696		+
ENSMUSG00000048521	Cxcr6	12.4025	-2.36754	0.193776	0.616004	-3.84339	0.000121349	0.0155569	+
ENSMUSG00000050232	Cxcr3	61.2455	-6.82419	0.008825	1.45916	-4.67679	2.91399e-06	0.00133419	+
ENSMUSG00000031714	Gab1	1247.98	1.221	2.33109	0.237254	5.1464	2.65535e-07	0.00021276	+
ENSMUSG00000025930	Msc	245.337	11.2437	2424.92	2.57599	4.36482	1.27229e-05	0.00330624	+
ENSMUSG00000024529	Lox	93.0176	6.98747	126.893	1.42463	4.90476	9.35426e-07	0.000580266	+
ENSMUSG00000068227	Il2rb	8.96383	6.47502	88.9558	1.4173	4.56857	4.91074e-06	0.00177619	+
ENSMUSG00000104713	Gbp6	7.74928	6.25412	76.3271	1.63318	3.8294	0.000128454	0.0160401	+
ENSMUSG00000078921	Tgtp2	182.874	5.67923	51.2411	1.58595	3.58096	0.000342336	0.0281121	+
ENSMUSG00000022146	Osmr	69.3931	5.32592	40.1107	1.20857	4.40678	1.04918e-05	0.00288848	+
ENSMUSG00000033538	Casp4	59.7022	5.2184	37.2301	1.21881	4.28155	1.85594e-05	0.00440615	+
ENSMUSG00000019122	Ccl9	270.75	4.3377	20.2198	1.30378	3.32701	0.000877844	0.0462491	+
ENSMUSG00000025888	Casp1	356.402	4.26606	19.2404	1.10715	3.8532	0.000116584	0.015148	+
ENSMUSG00000040483	Xaf1	167.734	3.88358	14.7596	0.933639	4.15962	3.18777e-05	0.00645273	+
ENSMUSG00000078853	Igtp	182.594	3.82403	14.1627	1.07003	3.57375	0.000351899	0.0283139	+
ENSMUSG00000030895	Hpx	19.9014	3.03531	8.1982	0.822136	3.69198	0.000222519	0.0219004	+
ENSMUSG00000047115	Fam221a	59.5812	2.11678	4.33726	0.60685	3.48815	0.000486374	0.0333313	+
ENSMUSG00000030966	Trim21	237.141	2.06818	4.19358	0.471816	4.38345	1.16816e-05	0.00307722	+
ENSMUSG00000026946	Nmi	300.014	1.94932	3.86192	0.559445	3.48437	0.00049329	0.0334013	+
ENSMUSG00000024901	Peli3	143.881	1.92165	3.78857	0.549802	3.49517	0.000473759	0.0332496	+
ENSMUSG00000026043	Col3a1	59638.6	1.87839	3.67664	0.547702	3.42958	0.000604526	0.0369915	+
ENSMUSG00000022270	Fam134b	4444.35	1.48224	2.79381	0.448569	3.30436	0.000951921	0.048401	+
ENSMUSG00000073889	Il11ra1	1097.56	1.4405	2.71415	0.262736	5.4827	4.18885e-08	4.73833e-05	+
ENSMUSG00000018796	Acsl1	3470.93	1.00442	2.00614	0.268717	3.73784	0.000185607	0.0200413	+
ENSMUSG00000031591	Asah1	18179.3	0.74464	1.67556	0.175486	4.2433	2.20257e-05	0.00492505	+
ENSMUSG00000045657	Pcdhb10	19.9919	3.59342	12.0706	1.03329	3.47766	0.000505814	0.0338913
ENSMUSG00000063687	Pcdhb5	281.957	2.88033	7.36317	0.780476	3.69047	0.000223836	0.0219004
ENSMUSG00000022297	Fzd6	886.709	1.94976	3.86309	0.51543	3.78277	0.000155091	0.0176473
ENSMUSG00000103472	Pcdhga7	111.883	-4.12762	0.0572086	1.11863	-3.68988	0.000224356	0.0219004
ENSMUSG00000024186	Rgs11	6.52442	5.01257	32.2801	1.38747	3.61273	0.000302989	0.0257809
ENSMUSG00000025855	Prkar1b	528.822	2.52539	5.7573	0.455836	5.54013	3.02251e-08	4.73833e-05
ENSMUSG00000003228	Grk5	1849.66	0.724631	1.65248	0.189477	3.82439	0.000131098	0.0161604
ENSMUSG00000063704	Mapk15	3.58761	5.14761	35.4473	1.51283	3.40264	0.00066739	0.0390089
ENSMUSG00000032332	Col12a1	7650.41	2.57436	5.95607	0.625475	4.11585	3.85756e-05	0.00720202
ENSMUSG00000022836	Mylk	141.948	2.4515	5.46986	0.647499	3.78612	0.000153021	0.0175154
ENSMUSG00000010660	Plcd1	911.622	2.04537	4.1278	0.372409	5.49227	3.96801e-08	4.73833e-05
ENSMUSG00000018932	Map2k3	15966.1	-0.666119	0.6302	0.182556	-3.64884	0.000263423	0.0240945
ENSMUSG00000086503	Xist	17725.7	11.1012	2196.78	2.1967	5.05356	4.33646e-07	0.000308853
ENSMUSG00000030513	Pcsk6	288.655	10.4115	1361.95	3.08378	3.3762	0.000734955	0.0414463
ENSMUSG00000071984	Fndc1	106.116	10.035	1049.18	2.25308	4.45393	8.43114e-06	0.00253752
ENSMUSG00000054493	Gm9947	40.2355	8.63501	397.555	2.34464	3.68287	0.000230619	0.022398
ENSMUSG00000036570	Fxyd1	69.3512	7.76699	217.819	2.12692	3.65175	0.000260458	0.0240798
ENSMUSG00000037016	Frem2	69.2594	7.76389	217.352	2.10298	3.69184	0.000222634	0.0219004
ENSMUSG00000052372	Il1rapl1	19.9019	7.61978	196.691	2.14846	3.54662	0.000390204	0.030135
ENSMUSG00000107215	Gm43197	69.883	7.49863	180.848	1.2652	5.92682	3.08855e-09	7.42411e-06
ENSMUSG00000086995	Gm13544	16.641	7.36362	164.691	2.13658	3.44644	0.000568019	0.0356961
ENSMUSG00000025328	Padi3	16.5567	7.3581	164.063	1.98149	3.71343	0.000204471	0.0207749
ENSMUSG00000021091	Serpina3n	4703.27	7.32185	159.991	2.08311	3.51486	0.000439981	0.0322292
ENSMUSG00000072573	Gm10369	16.0395	7.30919	158.594	1.59951	4.56965	4.88539e-06	0.00177619
ENSMUSG00000062785	Kcnc3	14.5033	7.161	143.112	2.12478	3.37024	0.000751031	0.0419835
ENSMUSG00000029061	Mmp23	284.965	7.10172	137.351	1.52275	4.66376	3.10488e-06	0.00135697
ENSMUSG00000069516	Lyz2	13.1248	7.01729	129.544	2.13172	3.29184	0.000995335	0.0493307
ENSMUSG00000085886	D030047H15Rik	12.6049	6.96415	124.858	1.90361	3.65838	0.000253813	0.0238089
ENSMUSG00000042763	Maneal	12.1757	6.90648	119.966	1.95336	3.53569	0.000406712	0.0309133
ENSMUSG00000095304	Plac9	2011.98	6.86578	116.629	1.89801	3.61735	0.000297632	0.0257809
ENSMUSG00000027463	Slc52a3	10.9905	6.75955	108.35	1.48201	4.56107	5.08927e-06	0.00177619
ENSMUSG00000079017	Ifi27l2a	152.173	6.56351	94.5828	1.55065	4.23276	2.30844e-05	0.00510246
ENSMUSG00000073418	C4b	36.1197	6.49532	90.2164	1.46756	4.42594	9.60222e-06	0.00275598
ENSMUSG00000103967	Gm38214	8.44689	6.38253	83.4321	1.93116	3.30502	0.000949693	0.048401
ENSMUSG00000042200	Cdrt4	27.1264	6.35482	81.8451	1.58375	4.01252	6.00738e-05	0.0100454
ENSMUSG00000118314	1700001K23Rik	7.95886	6.30287	78.95	1.85974	3.38911	0.000701198	0.0403714
ENSMUSG00000022941	Ripply3	7.20897	6.16216	71.6137	1.42627	4.32048	1.55689e-05	0.00378975
ENSMUSG00000048636	A730049H05Rik	13.8619	6.1263	69.8554	1.60819	3.80944	0.000139282	0.0165773
ENSMUSG00000037206	Islr	80.4375	5.94383	61.5559	1.63345	3.63881	0.000273903	0.0248451
ENSMUSG00000033576	Apol6	5.98239	5.88868	59.2473	1.54731	3.80575	0.000141376	0.0165773
ENSMUSG00000094707	A830019P07Rik	5.93141	5.86187	58.1564	1.67205	3.50579	0.000455257	0.0325727
ENSMUSG00000095377	Olfr91	5.77763	5.83631	57.1351	1.59635	3.65603	0.000256148	0.0239113
ENSMUSG00000003436	Dll3	19.1409	5.79739	55.6145	1.30174	4.45358	8.44521e-06	0.00253752
ENSMUSG00000073888	Ccl27a	88.1598	5.79546	55.54	1.08004	5.36597	8.05145e-08	8.14891e-05
ENSMUSG00000074782	4833422C13Rik	5.58668	5.7699	54.5647	1.64416	3.50932	0.000449247	0.0324775
ENSMUSG00000104277	Gm38299	5.45982	5.74517	53.6375	1.54293	3.72353	0.000196454	0.0204205
ENSMUSG00000035929	H2-Q4	449.87	5.70976	52.3371	1.72223	3.31534	0.000915326	0.0474121
ENSMUSG00000106643	Gm43422	5.24868	5.69761	51.8983	1.64035	3.47341	0.000513883	0.0340758
ENSMUSG00000118501	Gm53048	5.18878	5.67135	50.9621	1.63733	3.46378	0.000532635	0.0347206
ENSMUSG00000052026	Slc6a7	4.94839	5.61086	48.8695	1.61982	3.46388	0.00053244	0.0347206
ENSMUSG00000038527	C1rl	65.3888	5.58952	48.1517	1.3566	4.12025	3.78455e-05	0.0071868
ENSMUSG00000044461	Shisa2	19.2161	5.54445	46.6708	1.63796	3.38498	0.000711831	0.0406276
ENSMUSG00000026602	Nphs2	4.65632	5.5185	45.8388	1.60939	3.42894	0.000605945	0.0369915
ENSMUSG00000081434	Gm14165	942.283	5.50361	45.3681	1.66916	3.29723	0.000976449	0.0488988
ENSMUSG00000054418	2900041M22Rik	17.2662	5.50313	45.353	1.1477	4.79491	1.62744e-06	0.000869326
ENSMUSG00000022429	Dmc1	4.31865	5.4066	42.4179	1.64044	3.29581	0.000981368	0.0490174
ENSMUSG00000105594	Gm43398	4.19236	5.39265	42.0095	1.48947	3.62051	0.000294021	0.025769
ENSMUSG00000106791	4930553P18Rik	3.99942	5.30918	39.648	1.5955	3.32759	0.000876002	0.0462491
ENSMUSG00000086487	Gm11638	3.95668	5.30549	39.5469	1.57875	3.36057	0.000777807	0.043087
ENSMUSG00000079033	Mef2b	3.65527	5.18896	36.4781	1.43507	3.61582	0.000299402	0.0257809
ENSMUSG00000104910	Gm43331	3.55675	5.13473	35.1323	1.4923	3.44081	0.000579984	0.0360046
ENSMUSG00000109317	Gm45041	3.41786	5.09688	34.2226	1.53994	3.30978	0.000933691	0.0480077
ENSMUSG00000103247	Gm38091	3.39469	5.03502	32.7862	1.43914	3.49862	0.00046767	0.0331351
ENSMUSG00000084231	Gm11975	3.3502	5.03238	32.7262	1.39274	3.61329	0.000302331	0.0257809
ENSMUSG00000034829	Nxnl1	12.4406	4.98232	31.6103	1.3035	3.82225	0.00013224	0.0161973
ENSMUSG00000097399	Gm26555	6.25581	4.95551	31.0282	1.47604	3.35731	0.000787058	0.0432432
ENSMUSG00000055403	4933427D06Rik	6.18834	4.9528	30.97	1.32222	3.74582	0.000179803	0.0196456
ENSMUSG00000086631	Gm12784	12.284	4.95137	30.9393	1.37187	3.60921	0.000307131	0.0260182
ENSMUSG00000033880	Lgals3bp	2031.3	4.9264	30.4085	1.35773	3.62842	0.000285165	0.0253911
ENSMUSG00000016995	Matn4	19.6036	4.87759	29.397	1.12698	4.32801	1.50463e-05	0.0037095
ENSMUSG00000106438	Gm32051	18.3948	4.84181	28.6767	1.44734	3.34531	0.000821904	0.0446475
ENSMUSG00000055172	C1ra	119.429	4.83242	28.4906	1.46302	3.30304	0.000956442	0.048401
ENSMUSG00000000732	Icosl	10.9108	4.80304	27.9164	1.24274	3.86488	0.000111144	0.0147401
ENSMUSG00000106734	Gm20559	307.678	4.78375	27.5457	0.982379	4.86956	1.11846e-06	0.000672124
ENSMUSG00000006269	Atp6v1b1	5.4439	4.77157	27.3141	1.43339	3.32886	0.000872011	0.046195
ENSMUSG00000037681	Esyt3	10.7891	4.75957	27.0877	1.32359	3.59596	0.0003232	0.0271404
ENSMUSG00000032401	Lctl	10.0277	4.75785	27.0554	1.39811	3.40305	0.000666386	0.0390089
ENSMUSG00000021388	Aspn	22.879	4.65559	25.2041	1.11188	4.18713	2.82509e-05	0.00590505
ENSMUSG00000112596	Gm48804	9.5087	4.63343	24.82	1.18356	3.91482	9.04707e-05	0.0130808
ENSMUSG00000042501	Cpa6	18.1049	4.60583	24.3497	1.31764	3.49553	0.000473122	0.0332496
ENSMUSG00000047842	Diras2	69.0951	4.53146	23.1263	0.885668	5.11644	3.11362e-07	0.0002395
ENSMUSG00000045942	BC049762	7.89252	4.50841	22.7597	1.32823	3.3943	0.000688037	0.0398523
ENSMUSG00000079593	Gm14597	52.4739	4.41734	21.3674	1.2761	3.4616	0.000536967	0.0348847
ENSMUSG00000100811	Gm29083	11.2902	4.39261	21.0042	1.29606	3.38919	0.000700982	0.0403714
ENSMUSG00000064267	Hvcn1	17.7844	4.39115	20.9831	1.29941	3.37936	0.000726555	0.0410931
ENSMUSG00000040812	Agbl2	169.411	4.28376	19.4778	0.808917	5.29567	1.18582e-07	0.000103652
ENSMUSG00000048096	Lmod1	56.1915	4.28297	19.4671	0.815687	5.25075	1.51481e-07	0.000126651
ENSMUSG00000004098	Col5a3	7544.03	4.04963	16.56	1.03789	3.90179	9.5483e-05	0.0133547
ENSMUSG00000056069	Fam105a	53.5801	4.01802	16.2011	1.16289	3.45519	0.000549906	0.0353669
ENSMUSG00000032988	Slc16a8	119.28	3.98602	15.8457	1.06146	3.75524	0.000173176	0.019139
ENSMUSG00000028931	Kcnab2	1133.11	3.97861	15.7645	0.872669	4.55912	5.13675e-06	0.00177619
ENSMUSG00000022580	Rhpn1	106.003	3.96138	15.5773	1.01596	3.89915	9.65318e-05	0.0133547
ENSMUSG00000023911	Flywch2	27.9295	3.93795	15.3264	0.867704	4.53835	5.66953e-06	0.00181709
ENSMUSG00000042010	Acacb	160.546	3.89274	14.8536	0.908242	4.28602	1.81903e-05	0.00437248
ENSMUSG00000002908	Kcnn1	51.6412	3.86434	14.5641	0.77734	4.97124	6.65268e-07	0.000441141
ENSMUSG00000068735	Trp53i11	462.829	3.84259	14.3462	1.00908	3.80801	0.000140089	0.0165773
ENSMUSG00000031775	Pllp	8.36689	3.83747	14.2953	0.959937	3.99762	6.39819e-05	0.0104269
ENSMUSG00000042485	Mustn1	12.3172	3.73843	13.3468	0.815939	4.58175	4.61109e-06	0.00177342
ENSMUSG00000007480	Mc5r	37.2729	3.70019	12.9978	1.04768	3.5318	0.000412745	0.0310589
ENSMUSG00000023484	Prph	27.6549	3.63704	12.4411	1.09197	3.3307	0.000866275	0.0461454
ENSMUSG00000047735	Samd9l	1356.69	3.61193	12.2264	0.521875	6.92107	4.48241e-12	2.47822e-08
ENSMUSG00000036067	Slc2a6	107.322	3.59736	12.1035	0.908721	3.9587	7.53576e-05	0.0116865
ENSMUSG00000082985	Gm14042	13.0999	3.57554	11.9219	0.779407	4.58751	4.48559e-06	0.00176036
ENSMUSG00000058159	T2	9.0169	3.57164	11.8897	1.04935	3.40366	0.000664884	0.0390089
ENSMUSG00000085663	Gm15718	6.62009	3.55497	11.7531	1.06789	3.32898	0.000871659	0.046195
ENSMUSG00000025359	Pmel	47.6322	3.52995	11.551	0.694668	5.08149	3.74476e-07	0.000276968
ENSMUSG00000090257	Gm4524	79.1394	3.46861	11.0702	1.01578	3.41472	0.000638479	0.0382551
ENSMUSG00000116428	AC136003.3	19.6711	3.45029	10.9305	0.953167	3.61982	0.000294809	0.025769
ENSMUSG00000054580	Pla2r1	581.055	3.44741	10.9087	1.04507	3.29875	0.000971165	0.0487611
ENSMUSG00000103227	Gm37733	9.64601	3.43096	10.785	1.03505	3.31477	0.000917177	0.0474121
ENSMUSG00000097610	A930012L18Rik	16.6278	3.37216	10.3543	0.846612	3.98312	6.80167e-05	0.0108096
ENSMUSG00000027536	Chmp4c	1109.08	3.37103	10.3462	0.943218	3.57396	0.000351616	0.0283139
ENSMUSG00000095105	Edaradd	67.6641	3.37045	10.3421	0.7745	4.35178	1.35039e-05	0.00344198
ENSMUSG00000022947	Cbr3	911.127	3.36993	10.3383	0.840822	4.0079	6.12621e-05	0.0101558
ENSMUSG00000108190	Gm44731	8.7426	3.22979	9.38131	0.958228	3.37059	0.000750086	0.0419835
ENSMUSG00000022853	Ehhadh	101.047	3.21848	9.30806	0.85535	3.76276	0.000168045	0.0188977
ENSMUSG00000115637	AC124709.2	7.41679	3.19745	9.17334	0.968889	3.30012	0.000966444	0.0487611
ENSMUSG00000109784	Gm45493	10.877	3.18634	9.10299	0.922835	3.45277	0.000554854	0.0353874
ENSMUSG00000001123	Lgals9	1043.08	3.11554	8.66702	0.70622	4.41156	1.02627e-05	0.00288848
ENSMUSG00000078289	Gm10923	9.28505	3.06511	8.36933	0.862641	3.55317	0.000380616	0.0298744
ENSMUSG00000097921	Gm26576	15.6012	3.04097	8.23043	0.668763	4.54715	5.43764e-06	0.00180393
ENSMUSG00000050447	Lypd6	276.407	3.01341	8.07469	0.623582	4.83241	1.34889e-06	0.000762917
ENSMUSG00000055945	Prr18	16.9624	3.00328	8.01823	0.835607	3.59413	0.000325472	0.0272123
ENSMUSG00000096299	Gm21814	8.92237	2.9982	7.99004	0.872227	3.43741	0.000587301	0.0360824
ENSMUSG00000085145	Gm11614	7.38155	2.98429	7.91337	0.832921	3.58292	0.000339773	0.0280422
ENSMUSG00002075777		7.30266	2.92995	7.62083	0.798605	3.66883	0.000243659	0.0234278
ENSMUSG00000003420	Fcgrt	534.301	2.88682	7.39639	0.860086	3.35643	0.000789552	0.0432567
ENSMUSG00000015093	Clic3	22.9559	2.87435	7.33271	0.800249	3.59182	0.000328382	0.0273367
ENSMUSG00000118239	Gm50107	64.9856	2.85115	7.21578	0.832874	3.42327	0.000618718	0.0374149
ENSMUSG00000026023	Cdk15	191.956	2.82879	7.10479	0.816595	3.46413	0.000531948	0.0347206
ENSMUSG00000056025	Clca3a1	74.8838	2.82351	7.07883	0.685221	4.12058	3.77915e-05	0.0071868
ENSMUSG00000115186	AC151836.1	17.8705	2.79312	6.93127	0.674931	4.13838	3.49771e-05	0.00686336
ENSMUSG00000026483	Fam129a	1342.79	2.753	6.74117	0.5578	4.93546	7.99632e-07	0.000512564
ENSMUSG00000041544	Disp3	12.6283	2.65708	6.30755	0.700031	3.79566	0.000147249	0.0169557
ENSMUSG00000056596	Trnp1	463.475	2.65324	6.29079	0.477987	5.55087	2.84256e-08	4.73833e-05
ENSMUSG00000107881	Gm44250	878.102	2.6036	6.07803	0.722452	3.60385	0.000313543	0.0264449
ENSMUSG00000103966	Gm37120	38.215	2.6001	6.0633	0.675414	3.84964	0.000118292	0.0152668
ENSMUSG00000063765	Chadl	96.6255	2.55089	5.85995	0.728509	3.50152	0.000462611	0.0329482
ENSMUSG00000025815	Dhtkd1	110.708	2.45741	5.49228	0.448079	5.48431	4.1509e-08	4.73833e-05
ENSMUSG00000109940	Gm45399	11.9726	2.44428	5.44254	0.710782	3.43886	0.000584162	0.0360046
ENSMUSG00000026202	Tuba4a	1804.99	2.33845	5.05761	0.507862	4.60451	4.13443e-06	0.0016916
ENSMUSG00000042804	Gpr153	1544.96	2.27839	4.85138	0.544558	4.18393	2.86508e-05	0.00592424
ENSMUSG00000040562	Gstm2	445.43	2.27011	4.82361	0.577489	3.93101	8.45903e-05	0.0126969
ENSMUSG00000039745	Htatip2	662.695	2.251	4.76014	0.665169	3.38411	0.0007141	0.0406276
ENSMUSG00000023960	Enpp5	1567.46	2.21741	4.65059	0.403922	5.4897	4.02607e-08	4.73833e-05
ENSMUSG00000043822	Adamtsl5	2043.84	2.19544	4.58029	0.525195	4.18024	2.91201e-05	0.00595723
ENSMUSG00000017057	Il13ra1	740.692	2.11414	4.32931	0.581889	3.63323	0.000279897	0.0251902
ENSMUSG00000028803	Nipal3	243.651	2.08629	4.24656	0.604313	3.45234	0.000555746	0.0353874
ENSMUSG00000029119	Man2b2	2995.16	2.06964	4.19781	0.360841	5.7356	9.7169e-09	1.86856e-05
ENSMUSG00000046417	Lrrc75a	1295.2	1.99625	3.98962	0.57983	3.44282	0.000575676	0.0359424
ENSMUSG00000025887	Casp12	1583.26	1.98846	3.96814	0.431591	4.60728	4.07965e-06	0.0016916
ENSMUSG00000036908	Unc93b1	498.834	1.96071	3.89252	0.355708	5.51212	3.54531e-08	4.73833e-05
ENSMUSG00000026932	Nacc2	3607.24	1.96019	3.89114	0.476859	4.11064	3.94572e-05	0.00729579
ENSMUSG00000024885	Aldh3b1	533.353	1.95981	3.8901	0.59323	3.30362	0.000954455	0.048401
ENSMUSG00000073590	3222401L13Rik	194.862	1.95843	3.88639	0.569252	3.44035	0.000580955	0.0360046
ENSMUSG00000028565	Nfia	603.2	1.93413	3.82146	0.529352	3.65376	0.000258425	0.0240073
ENSMUSG00000027605	Acss2	1509.49	1.92616	3.80043	0.429482	4.48485	7.29646e-06	0.00230018
ENSMUSG00000034334	Fam151b	101.906	1.88805	3.70136	0.428488	4.40631	1.05145e-05	0.00288848
ENSMUSG00000002325	Irf9	988.056	1.82252	3.53698	0.46378	3.9297	8.50529e-05	0.0126969
ENSMUSG00000097715	Gpr137b-ps	2724.9	1.79313	3.46567	0.442612	4.05125	5.0945e-05	0.008693
ENSMUSG00000110630	K230015D01Rik	75.9126	1.6664	3.17421	0.487449	3.41861	0.000629419	0.0379427
ENSMUSG00000051147	Nat2	225.289	1.66004	3.16025	0.426442	3.89276	9.91093e-05	0.0136134
ENSMUSG00000086233	Gm11816	449.948	1.57387	2.97702	0.443399	3.54955	0.000385886	0.0299217
ENSMUSG00000096780	Tmem181b-ps	779.461	1.57204	2.97325	0.451073	3.48511	0.000491935	0.0334013
ENSMUSG00000042444	Mindy2	7506.86	1.54979	2.92774	0.440976	3.51445	0.000440664	0.0322292
ENSMUSG00000032826	Ank2	2018.5	1.53585	2.89959	0.457725	3.3554	0.000792516	0.0432957
ENSMUSG00000037071	Scd1	62511	1.51452	2.85703	0.444751	3.40532	0.000660868	0.0390089
ENSMUSG00000003352	Cacnb3	3242.17	1.5077	2.84355	0.424202	3.55419	0.000379139	0.0298744
ENSMUSG00000028028	Alpk1	391.156	1.49995	2.82833	0.314008	4.7768	1.7811e-06	0.000925691
ENSMUSG00000024206	Rfx2	174.492	1.48186	2.79308	0.399004	3.71389	0.000204096	0.0207749
ENSMUSG00000056185	Snx32	424.898	1.42452	2.68426	0.335511	4.24583	2.17785e-05	0.00492505
ENSMUSG00000033577	Myo6	3279.45	1.40911	2.65573	0.281359	5.00822	5.49356e-07	0.00037729
ENSMUSG00000024769	Cdc42bpg	5027.24	1.39571	2.63118	0.381055	3.66275	0.000249519	0.023688
ENSMUSG00000095041	AC149090.1	6340.67	1.38948	2.61985	0.221994	6.25909	3.8724e-10	1.0638e-06
ENSMUSG00000042613	Pbxip1	7628.86	1.3717	2.58775	0.325394	4.21551	2.4921e-05	0.0053248
ENSMUSG00000024781	Lipa	8841.59	1.37035	2.58533	0.412728	3.32023	0.000899445	0.0467468
ENSMUSG00000027602	Map1lc3a	3416.88	1.36634	2.57816	0.332685	4.10702	4.00801e-05	0.00734038
ENSMUSG00000044229	Nxpe4	522.403	1.32363	2.50295	0.396728	3.33636	0.000848835	0.0455782
ENSMUSG00000006241	Ccdc159	82.5437	1.31683	2.49118	0.386756	3.40481	0.0006621	0.0390089
ENSMUSG00000092593	Gm20492	37.7135	1.3041	2.46929	0.36789	3.5448	0.000392909	0.0302226
ENSMUSG00000029403	Cdkl2	2097.75	1.27954	2.42762	0.335739	3.81113	0.000138335	0.0165773
ENSMUSG00000079038	D130040H23Rik	129.68	1.26427	2.40205	0.359947	3.51237	0.000444136	0.0322292
ENSMUSG00000028164	Manba	2912.41	1.22751	2.34163	0.307385	3.9934	6.51325e-05	0.0105252
ENSMUSG00000070461	9230112E08Rik	478.05	1.21354	2.31906	0.344245	3.52522	0.000423128	0.0316605
ENSMUSG00000020057	Dram1	254.843	1.19726	2.29303	0.304695	3.92935	8.51741e-05	0.0126969
ENSMUSG00000049411	Tmem241	523.094	1.15072	2.22025	0.243894	4.71811	2.38045e-06	0.00120463
ENSMUSG00000113328	Gm47260	97.8263	1.14342	2.20904	0.295078	3.87497	0.000106637	0.0144935
ENSMUSG00000070604	Vsig10l	219.779	1.12771	2.18511	0.260284	4.33261	1.47352e-05	0.00367997
ENSMUSG00000025950	Idh1	12482.7	1.10625	2.15285	0.281846	3.92501	8.67246e-05	0.012735
ENSMUSG00000026200	Glb1l	458.348	1.10493	2.15089	0.258307	4.2776	1.88923e-05	0.0044237
ENSMUSG00000024799	Tm7sf2	1491.06	1.10458	2.15036	0.334066	3.30647	0.000944806	0.0483208
ENSMUSG00000031838	Ifi30	1245.47	1.07113	2.10107	0.269732	3.97108	7.15472e-05	0.0112775
ENSMUSG00000005949	Ctns	1342.25	1.06479	2.09186	0.231826	4.59305	4.3681e-06	0.00174997
ENSMUSG00000029470	P2rx4	2618.47	1.05865	2.08298	0.261355	4.05062	5.10821e-05	0.008693
ENSMUSG00000021190	Lgmn	6305.76	1.05348	2.07554	0.226478	4.6516	3.29376e-06	0.00140753
ENSMUSG00000025140	Pycr1	784.465	1.04477	2.06304	0.266189	3.92493	8.67541e-05	0.012735
ENSMUSG00000047789	Slc38a9	564.375	1.03148	2.04412	0.288121	3.58004	0.000343544	0.0281121
ENSMUSG00000026672	Optn	926.561	0.993318	1.99076	0.282757	3.51297	0.000443121	0.0322292
ENSMUSG00000023571	C1qtnf12	1471.56	0.991785	1.98864	0.23889	4.15164	3.30102e-05	0.00661235
ENSMUSG00000024782	Ak3	3771.37	0.975312	1.96607	0.235229	4.14623	3.37999e-05	0.00670073
ENSMUSG00000005142	Man2b1	4365.64	0.972833	1.96269	0.144393	6.7374	1.61246e-11	6.2015e-08
ENSMUSG00000019467	Arhgef25	4017.56	0.96152	1.94736	0.2486	3.86773	0.000109852	0.0147401
ENSMUSG00000035944	Ttc38	228.186	0.947665	1.92875	0.279757	3.38746	0.000705427	0.0404936
ENSMUSG00000034647	Ankrd12	3417.79	0.897502	1.86284	0.196893	4.55832	5.15654e-06	0.00177619
ENSMUSG00000032121	Tmem218	418.858	0.890641	1.854	0.257855	3.45404	0.000552254	0.0353874
ENSMUSG00000118667	Ahnak2	12953.2	0.889611	1.85268	0.261971	3.39584	0.000684181	0.0397486
ENSMUSG00000021242	Npc2	23553.3	0.888057	1.85068	0.248368	3.57557	0.000349461	0.0283139
ENSMUSG00000013419	Zfp651	3518.32	0.887115	1.84947	0.195252	4.54343	5.53467e-06	0.00180393
ENSMUSG00000105692	Gm43737	456.837	0.879185	1.83934	0.249827	3.51918	0.000432883	0.0320167
ENSMUSG00000019975	Ikbip	10009.6	0.855827	1.8098	0.229439	3.73009	0.000191415	0.0202433
ENSMUSG00000018750	Zbtb4	3888.8	0.839277	1.78915	0.24097	3.48291	0.000496	0.0334669
ENSMUSG00000026811	St6galnac6	3819.97	0.830639	1.77847	0.222322	3.73621	0.000186816	0.0200413
ENSMUSG00000021583	Erap1	1705.33	0.817274	1.76207	0.234171	3.49008	0.00048288	0.0333313
ENSMUSG00000023952	Gtpbp2	3163.32	0.811738	1.75532	0.172566	4.70392	2.5521e-06	0.00125838
ENSMUSG00000000278	Scpep1	14321.2	0.798257	1.739	0.203708	3.91863	8.90539e-05	0.0129735
ENSMUSG00000021094	Dhrs7	1175.38	0.793754	1.73358	0.230498	3.44364	0.000573937	0.0359424
ENSMUSG00000036775	Decr2	1327.83	0.791524	1.7309	0.207197	3.82016	0.000133367	0.0162319
ENSMUSG00000022564	Grina	12184.6	0.791477	1.73085	0.225339	3.51238	0.000444105	0.0322292
ENSMUSG00000035045	Zc3h12b	450.008	0.782917	1.72061	0.212942	3.67666	0.000236303	0.0228347
ENSMUSG00000035172	Plekhh3	2074.6	0.778622	1.71549	0.233275	3.33778	0.000844506	0.0455484
ENSMUSG00000016534	Lamp2	30751.1	0.721011	1.64834	0.213203	3.3818	0.000720118	0.0408491
ENSMUSG00000052917	Senp7	1465.44	0.71817	1.64509	0.147939	4.85451	1.20684e-06	0.000703256
ENSMUSG00000079020	Slc45a4	3499.67	0.716297	1.64296	0.17909	3.99964	6.3438e-05	0.0104266
ENSMUSG00000028104	Polr3gl	532.151	0.711502	1.63751	0.179479	3.96427	7.36211e-05	0.01151
ENSMUSG00000049038	Mterf2	314.497	0.707232	1.63267	0.188281	3.75626	0.000172472	0.019139
ENSMUSG00000020070	Rufy2	1889.28	0.7026	1.62744	0.203277	3.45636	0.000547516	0.0353313
ENSMUSG00000010609	Psen2	1030.47	0.692713	1.61632	0.186592	3.71245	0.000205264	0.0207749
ENSMUSG00000020228	Helb	1402.59	0.684583	1.60724	0.191548	3.57395	0.000351633	0.0283139
ENSMUSG00000049047	Armcx3	3002.24	0.680305	1.60248	0.204548	3.3259	0.00088133	0.0462629
ENSMUSG00000044252	Osbpl1a	2745.25	0.675136	1.59675	0.180752	3.73516	0.000187594	0.0200413
ENSMUSG00000043384	Gprasp1	1501.92	0.668382	1.58929	0.124275	5.37826	7.52071e-08	8.03462e-05
ENSMUSG00000021809	Nudt13	533.388	0.666561	1.58728	0.201241	3.31225	0.000925482	0.0477132
ENSMUSG00000036864	Proser3	624.248	0.648735	1.56779	0.19734	3.28739	0.00101121	0.0499885
ENSMUSG00000026342	Slc35f5	3075.78	0.624502	1.54168	0.187121	3.33742	0.000845595	0.0455484
ENSMUSG00000027130	Slc12a6	1594.62	0.622443	1.53948	0.185766	3.35068	0.000806148	0.0439157
ENSMUSG00000030609	Aen	4012.14	-1.05346	0.481811	0.307596	-3.42482	0.000615207	0.0373199
ENSMUSG00000046179	E2f8	6526.52	-1.10006	0.466499	0.207246	-5.30798	1.10847e-07	0.000101504
ENSMUSG00000011179	Odc1	32567.6	-1.10651	0.464417	0.298581	-3.70589	0.000210652	0.0212085
ENSMUSG00000098055	Gm26947	119.174	-1.39734	0.379628	0.39705	-3.51931	0.000432666	0.0320167
ENSMUSG00000032860	P2ry2	2173.81	-1.56366	0.338293	0.456256	-3.42715	0.000609962	0.0371189
ENSMUSG00000031220	Awat2	13.9149	-1.66776	0.314741	0.455667	-3.66005	0.000252169	0.0237706
ENSMUSG00000070443	Gm10291	18.275	-1.99055	0.251643	0.577429	-3.44726	0.000566301	0.0356961
ENSMUSG00000032261	Sh3bgrl2	3394.53	-1.99911	0.250154	0.601544	-3.3233	0.000889583	0.0463596
ENSMUSG00000039813	Tbc1d2	305.372	-2.08283	0.236051	0.595427	-3.49805	0.000468682	0.0331351
ENSMUSG00000040035	Disp2	3788.46	-2.2356	0.212332	0.571958	-3.90869	9.27978e-05	0.0131421
ENSMUSG00000047671	Tctex1d4	12.5268	-2.28551	0.205112	0.685602	-3.33358	0.000857349	0.0457967
ENSMUSG00000063804	Lin28b	16.6179	-3.0302	0.122411	0.83859	-3.61344	0.000302157	0.0257809
ENSMUSG00000105039	Gm32585	7.29579	-3.23221	0.106416	0.962415	-3.35844	0.000783836	0.0431896
ENSMUSG00000085272	Sbk3	8.82492	-3.44212	0.0920065	0.993622	-3.46422	0.00053178	0.0347206
ENSMUSG00000090362	Vmn2r79	240.105	-3.44706	0.0916921	1.01333	-3.40171	0.00066966	0.0390229
ENSMUSG00000045362	Tnfrsf26	165.63	-3.62457	0.0810766	1.0458	-3.46583	0.000528598	0.0347206
ENSMUSG00000031760	Mt3	30.9588	-3.8764	0.0680905	1.03971	-3.72835	0.000192734	0.0202433
ENSMUSG00000028909	Ptpru	280.118	-4.65397	0.0397207	1.13777	-4.09043	4.30574e-05	0.00766661
ENSMUSG00000039167	Adgrl4	22.5686	-5.15649	0.0280377	1.07006	-4.81889	1.44361e-06	0.000793162
ENSMUSG00000025776	Crispld1	5.92009	-5.4342	0.0231283	1.21908	-4.45761	8.28771e-06	0.00253752
ENSMUSG00000075402	Krt76	28.9863	-6.16669	0.0139201	1.66809	-3.69686	0.000218282	0.021749
ENSMUSG00000118102		12.1956	-6.50769	0.0109898	1.10842	-5.87114	4.32811e-09	9.24773e-06
ENSMUSG00000095104	Esp15	11.4626	-7.41701	0.00585138	1.3961	-5.31267	1.0803e-07	0.000101504
ENSMUSG00000026580	Selp	263.591	-8.64188	0.00250343	1.32542	-6.52011	7.02546e-11	2.25166e-07
ENSMUSG00000027102	Hoxd8	555.096	-8.79875	0.0022455	2.14584	-4.10037	4.12491e-05	0.00741327
ENSMUSG00000043773	1700048O20Rik	41.3031	-9.27039	0.00161933	0.985352	-9.4082	5.04682e-21	9.70503e-17
ENSMUSG00000043342	Hoxd9	302.906	-12.1443	0.000220905	1.34511	-9.02849	1.74059e-19	1.67358e-15
